# Hopeful monsters: Unintended sequencing of famously malformed mite mitochondrial tRNAs reveals widespread expression and processing of sense-antisense pairs

**DOI:** 10.1101/2020.09.08.286963

**Authors:** Jessica M. Warren, Daniel B. Sloan

## Abstract

Although tRNA structure is one of the most conserved and recognizable shapes in molecular biology, aberrant tRNAs are frequently found in the mitochondrial genomes of metazoans. The structure of several mitochondrial tRNAs is so degenerate that doubts have been raised about their expression and function. Mites from the arachnid superorder Acariformes are predicted to have some of the shortest mitochondrial tRNAs, with apparent base mismatches in acceptor stems and a complete loss of cloverleaf-life shape. While performing mitochondrial isolations and recently developed RNA-seq methods to capture mature, CCA-tailed tRNAs in plant tissue, we inadvertently sequenced the mitochondrial tRNAs from a common plant pest, the acariform mite *Tetranychus urticae,* to a high enough coverage to detect all previously annotated *T. urticae* tRNA regions. The results not only confirm expression, CCA-tailing and post-transcriptional base modification of these highly divergent tRNAs, but also revealed widespread sense and antisense expression of tRNA genes in the *T. urticae* mitochondrial genome. Mirrored expression of mitochondrial tRNA genes has been previously hypothesized but not demonstrated to be extensive in any system. We discuss the functional roles that these divergent tRNAs could have as both decoding molecules in translation and processing signals in transcript maturation pathways for other genes, as well as how the surprising finding of sense-antisense tRNA pairs adds another dimension to the bizarre tRNA biology of mitochondrial genomes.
