## Supplemental Table 1 for "Hopeful monsters: Unintended sequencing of famously malformed mite mitochondrial tRNAs reveals widespread expression and processing of sense-antisense pairs"

### Sheet: Sheet1
Supplementary table: Gene counts by library
Gene	ALKB_1	ALKB_2	ALKB_3	UNTRT_1	UNTRT_2	UNTRT_3
12S_rRNA.1-s	0	0	2	0	0	0
12S_rRNA.2-s	0	0	2	0	0	0
12S_rRNA.3-s	4	0	10	2	0	1
Ala-as	345	141	447	69	14	62
Arg-as	11	5	9	3	0	2
Arg-s	24169	7518	26098	5659	881	5459
Asn-s	437	50	114	18	3	27
Asp-s	3103	1032	2273	584	95	613
CYTB-as	18	4	29	6	0	8
Cys-as	37276	13267	28876	7835	1355	9071
DLOOP-s	21	14	20	6	2	2
Gln-s	34	15	26	2	0	3
Glu-as	1	1	0	0	0	0
Glu-s	22908	7468	13959	3841	935	5588
Gly-as	3	0	0	0	0	0
Gly-s	6077	823	4645	352	57	472
His-s	70	30	78	14	2	7
Ile-s	41142	15455	45568	11240	2280	10054
Leu1-as	1	0	0	0	0	0
Leu1-s	12035	796	8383	459	74	427
Leu2-s	467	12	170	1	0	9
Lys-s	3226	539	965	153	26	199
Met-s	17065	2869	13447	1290	187	1237
ND5-s	0	0	1	0	0	0
Phe-as	9	0	12	1	0	1
Phe-s	333	66	636	80	13	59
Pro-as	119	24	128	41	10	26
Pro-s	114	46	194	47	4	40
Ser1-s	8208	1720	7770	2012	355	1956
Ser2-as	2	3	1	0	1	0
Ser2-s	1988	738	2310	535	80	464
Thr-as	1	3	2	0	0	1
Thr-s	156	93	199	44	9	42
Trp-s	219	9	179	3	0	6
Tyr-as	190	125	370	46	19	54
Tyr-s	1	3	10	0	0	1
Val-as	1263	570	1284	422	63	335
