## Supplemental Table 3 for "Hopeful monsters: Unintended sequencing of famously malformed mite mitochondrial tRNAs reveals widespread expression and processing of sense-antisense pairs"

### Sheet: supp.table4_folding
Supplementary Table 4: Folding predictions for expression tRNA and stem-loop structures.	Sequence	MFE (Maximum free energy)	Centroid	Model Presented in Fig. 1	Folding notation for model presented in Fig.1
tRNAs
Ala-as	TTTAAGAAAAAATAATTTGCAAAATTATTTTAAATTCAACTTAAAACCA	((((((..((((((((((...))))))))))........))))))....	((((((..((((((((((...))))))))))........))))))....	MFE
Arg-as	TTGATTAGTATACTTTTGATTCGAAATCAAAACTTTTATTTATCAAGCCA	(((((.((((...((((((((...))))))))....)))).)))))....	(((((.((((...((((((((...))))))))....)))).)))))....	MFE-based:internal bulge collapsed	(((((........((((((((...)))))))).........)))))....
Arg-s	TTGATAAATAAAAGTTTTGATTTCGAATCAAAAGTATACTAATCAATCCA	(((((.......(.((((((((...)))))))).)......)))))....	(((((.......(.((((((((...)))))))).)......)))))....	MFE
Asn-s	TTAAAAGAAGCTTAAAGCATTTTGTTGTTAACAAAAAGTAGAAAATATTTTTTCCTTTTAAACCA	(((((((..(((...))).(((((((...)))))))....(((((....))))))))))))....	(((((((..(((...))).(((((((...)))))))....(((((....))))))))))))....	MFE
Asp-s	AAGATAATGTCATTTAAATTGTCAATTTATTTTTTCTTTAAGTTTATCTTACCA	(((((((....(((((((..................))))))))))))))....	(((((((....((((((....................)))))))))))))....	Folding based on Chen et al. 2014.	(((((((.......((((.......))))......((...)).)))))))....
Cys-as	TGATAGAATTATTTTTGTGTTGCAAACAAAAAAGGTTTTTCCTCTATCAGCCA	((((((((((.(((((((.......))))))).)))......)))))))....	(((((((....(((((((.......))))))).((.....)))))))))....	Centroid
Gln-s	TTTAAAATTATTTAAGTTTTTGAAACTTATTTTTATTTAAAACCA	((((((......(((((((...)))))))......))))))....	((((((......(((((((...)))))))......))))))....	MFE
Glu-s	ATTCTGTTAAAAAAGATTTTCATTCTTTTTAAAATTAAATTACAGAATTCCA	(((((((..(((((((.......)))))))...........)))))))....	(((((((..(((((((.......)))))))...........)))))))....	MFE
Gly-s	ATTTTCTAAATACCCCCCGTATATTCAATTTCCAATTGAAAAGAATAAGAAAATACCA	(((((((..((((.....)))).(((((((...))))))).......)))))))....	(((((((..((((.....)))).(((((((...))))))).......)))))))....	MFE
His-s	ATTGGAATAGTTTATACAAAAATATTAAATTGTGAATTTAAAGAAGTTTTTCAATACCA	((((((((((((((...........))))))))((((((....))))))))))))....	((((((((((((((...........)))))))).((((......)))).))))))....	Folding based on Chen et al., 2014 but a weakly paired T-arm with a single bp stem is collapsed.	((((((...((((......)))).(((((.......)))))........))))))....
Ile-s	AGTAATATTTAGTTATTGATAATTAACTTTCAGAAATTTACTACCA	(((((..((((((((........)))))....)))..)))))....	(((((.....(((((........))))).........)))))....	Centroid
Leu1-s	TTCATTAAAGTATAAAATATATTAAGTTTAGAACTTAAAGGTTAAAATGAAACCA	((((((...(((((...)))))((((((...))))))........))))))....	((((((................((((((...))))))........))))))....	MFE
Leu2-s	TTCAAAAAAGCAAAATGCATAAAATTTAAGATTTTATATTGTGAATATTTTCACTTTTGAAACCA	(((((((..(((...)))((((((((...))))))))...(((((....))))))))))))....	(((((((..(((...)))((((((((...))))))))...(((((....))))))))))))....	MFE
Lys-s	CATCAAATGGCTGAATAAAGCATTAACTTCTTAAGTTAATTATAGATATAATCTTTTGATGACCA	(((((((..(((......)))((((((((...))))))))...((((...)))))))))))....	(((((((..(((......)))((((((((...))))))))..............)))))))....	MFE
Met-s	TTAGGAGTAAGCTATATAAGCTAAAGGATTCATATTCCTTTGAATTTTTCCTAAACCA	(((((((..((((.....))))((((((.......))))))......)))))))....	(((((((..((((.....))))((((((.......))))))......)))))))....	MFE
Phe-as	ACTCCAATTTAAATTACATCTTCAATGTAAATACTTTAAAGAGTTCCA	((((...((((((((((((.....))))))....))))))))))....	((((...((((((((((((.....))))))....))))))))))....	MFE-based:internal bulge collapsed	((((.........((((((.....))))))..........))))....
Phe-s	ACTCTTTAAAGTATTTACATTGAAGATGTAATTTAAATTGGAGTACCA	(((((.........(((((((...)))))))........)))))....	(((((.........(((((((...)))))))........)))))....	MFE
Pro-as	CAGATAAAAAATATTAAATCCAAATTAATACAAATTAAATCTGTCCA	(((((......((((((.......))))))........)))))....	(((((......((((((.......))))))........)))))....	MFE
Pro-s	CAGATTTAATTTGTATTAATTTGGATTTAATATTTTTTATCTGACCA	(((((..((...(((((((.......))))))).))..)))))....	(((((.......(((((((.......))))))).....)))))....	Centroid
Ser1-s	AAGAAAATATTTTAAAGCTGCTAACTTTAAATTTAATAATTTCTTTCCA	((((((.((((((((((.......))))))....)))).))))))....	((((((.((((((((((.......)))))))....))).))))))....	MFE-based:internal bulge collapsed	((((((.....((((((.......)))))).........))))))....
Ser2-as	GTTTGAATAAAATTTATTTTCAAAATAAATTTTTAAAAAAAACCCCA	((((....(((((((((((...)))))))))))......))))....	((((....(((((((((((...)))))))))))......))))....	MFE
Ser2-s	AAAGTTAAAAATTTATTTTGAAAATAAATTTTATTCAAACTTTTCCA	((((((.(((((((((((...))))))))))).....))))))....	.(((((.(((((((((((...))))))))))).....))))).....	MFE
Thr-as	AGTTTTAAAAAAATAAATTTACAAAATTTATTTATTAACTTCCA	((((......((((((((((...))))))))))...))))....	((((......((((((((((...))))))))))...))))....	MFE
Thr-s	AAGTTAATAAATAAATTTTGTAAATTTATTTTTTTAAAACTTACCA	(((((((.((((((((((...)))))))))).))...)))))....	(((((...((((((((((...))))))))))......)))))....	Centroid
Trp-s	CTAAATTTAAGTTATATAAAACTATTTACTTTCAAAGTAAAATAATTTATTTAGACCA	(((((..((((((((.........(((((((...))))))))))))))))))))....	(((((..((((((((.........(((((((...))))))))))))))))))))....	Based on Chen et al., 2014 but a single bp T-arm is collapsed.	((((((...((((......))))..((((((...))))))........))))))....
Tyr-as	TTGACAATTAAAATTTATTTACAATAAATTTTTTAAAGTCAAACCA	(((((....((((((((((...)))))))))).....)))))....	(((((....((((((((((...)))))))))).....)))))....	MFE
Tyr-s	TTGACTTTAAAAAATTTATTGTAAATAAATTTTAATTGTCAATCCA	(((((.....((((((((((...))))))))))....)))))....	(((((.....((((((((((...))))))))))....)))))....	MFE
Val-as	TCTAATAAAATTAAAATTGTAAATTTTATTTTTAATAAAATTAGAGCCA	((((((...(((((((.((.......)).)))))))...))))))....	((((((...(((((((.............)))))))...))))))....	MFE-based but internal buldge collapsed and a weakly basepared 17:23 in the anticodon loop was collapsed.	((((((.....(((((.......)))))...........))))))....
Stem-loops
D-loop	TAAAATCATTTAATTAGTCTTAAAAATTGATTTAAATATTTTATCCA	((((((.(((((((((((.......))))).))))))))))))....	((((((.(((((((((((.......)))))).)))))))))))....	MFE-based:internal bulge collapsed	((((((.......(((((.......))))).......))))))....
CYTB-stemloop	AAATTAATATTTTTTTTTTAAAAAAAAATTTTGAATAATTTGCCA	((((((..(((((((((...)))))))))......))))))....	((((((..((((((((.....))))))))......))))))....	MFE
12S_1	AAAAAAAAAAATTAATTTAATGAATTAATAATATTTTTTTA	(((((((...((((((((...))))))))....))))))).	..........((((((((...))))))))............	N/A
12S_2	GCATTATAAAAATGATTATGAAATAATTATTTTATGTACATATTGCCCCA	((((....(((((((((((...))))))))))))))).............	(((.....(((((((((((...)))))))))))..........)))....	N/A
12S_3	GTTTCAACTTATTTCATTTTAAAAATGAAAGTGATGGAAACCCCA	(((((......((((((((...))))))))......)))))....	(((((......((((((((...))))))))......)))))....	N/A
ND5	AACAAATTCAAATCTAATTGTCAATTTATGCTTATTATCAATATTTGTTACCA	(((((((.........((((..(((........)))..)))))))))))....	(((((((.........((((..(((........)))..)))))))))))....	N/A
