## Supplemental Table 5 for "Hopeful monsters: Unintended sequencing of famously malformed mite mitochondrial tRNAs reveals widespread expression and processing of sense-antisense pairs"

### Sheet: Mapping_references
Supplementary Table 5 (a): Final reference sequences
References for expression mapping
Gene	Sequence
ND5	AACAAATTCAAATCTAATTGTCAATTTATGCTTATTATCAATATTTGTTA
12S_rRNA.1	AAAAAAATTAATTAATTTAATGAATTAATAATATATTTTT
12S_rRNA.2	GCATTATAAAAATGATTATGAAATAATTATTTTATGTACATATTGCC
12S_rRNA.3	GTTTCAACTTATTTCATTTTAAAAATGAAAGTGATGG
CYTB	CAAATTATTCAAAATTTTTTTTTAAAAAAAAAATATTAATTT
DLOOP	ATAAAATCATTTAATTAGTCTTAAAAATTGATTTAAATATTTTATA
tRNA-Ala	TTTTAAGTTGAATTTAAAATAATTTTGCAAATTATTTTTTCTTAAA
tRNA-Arg	TTGATAAATAAAAGTTTTGATTTCGAATCAAAAGTATACTAATCAAT
tRNA-Asp	AAGATAATGTCATTTAAATTGTCAATTTATTTTTTCTTTAAGTTTATCTTA
tRNA-Asn	TTAAAAGAAGCTTAAAGCATTTTGTTGTTAACAAAAAGTAGAAAATATTTTTTCCTTTTAAA
tRNA-Cys	CTGATAGAGGAAAAACCTTTTTTGTTTGCAACACAAAAATAATTCTATCA
tRNA-Gln	TTTAAAATTATTTAAGTTTTTGAAACTTATTTTTATTT
tRNA-Glu	ATTCTGTTAAAAAAGATTTTCATTCTTTTTAAAATTAAATTACAGAATT
tRNA-Gly	ATTTTCTAAATACCCCCCGTATATTCAATTTCCAATTGAAAAGAATAAGAAAATA
tRNA-His	ATTGGAATAGTTTATACAAAAATATTAAATTGTGAATTTAAAGAAGTTTTTCAATA
tRNA-Ile	AGTAATATTTAGTTATTGATAATTAACTTTCAGAAATTTACTA
tRNA-Leu1	TTCATTAAAGTATAAAATATATTAAGTTTAGAACTTAAAGGTTAAAATGAAA
tRNA-Leu2	TTCAAAAAAGCAAAATGCATAAAATTTAAGATTTTATATTGTGAATATTTTCACTTTTGAAA
tRNA-Lys	CATCAAATGGCTGAATAAAGCATTAACTTCTTAAGTTAATTATAGATATAATCTTTTGATGA
tRNA-Met	TTAGGAGTAAGCTATATAAGCTAAAGGATTCATATTCCTTTGAATTTTTCCTAAA
tRNA-Phe	ACTCTTTAAAGTATTTACATTGAAGATGTAATTTAAATTGGAGTA
tRNA-Pro	CAGATTTAATTTGTATTAATTTGGATTTAATATTTTTTATCTGA
tRNA-Ser1	AAGAAAATATTTTAAAGCTGCTAACTTTAAATTTAATAATTTCTTT
tRNA-Ser2	AAAGTTAAAAATTTATTTTGAAAATAAATTTTATTCAAACTTTT
tRNA-Tyr	TTTGACTTTAAAAAATTTATTGTAAATAAATTTTAATTGTCAA
tRNA-Val	CTCTAATTTTATTAAAAATAAAATTTACAATTTTAATTTTATTAGA
tRNA-Thr	AAGTTAATAAATAAATTTTGTAAATTTATTTTTTTAAAACTTA
tRNA-Trp	CTAAATTTAAGTTATATAAAACTATTTACTTTCAAAGTAAAATAATTTATTTAGA

### Sheet: MI_references
Supplementary Table 5 (b): Final reference sequences
References for modification index analysis. Sense = s, antisense =as
tRNA-Ala-as	TTTAAGAAAAAATAATTTGCAAAATTATTTTAAATTCAACTTAAAA
tRNA-Arg-as	TTGATTAGTATACTTTTGATTCGAAATCAAAACTTTTATTTATCAAG
tRNA-Arg-s	TTGATAAATAAAAGTTTTGATTTCGAATCAAAAGTATACTAATCAAT
tRNA-Asn-s	TTAAAAGAAGCTTAAAGCATTTTGTTGTTAACAAAAAGTAGAAAATATTTTTTCCTTTTAAA
tRNA-Asp-s	AAGATAATGTCATTTAAATTGTCAATTTATTTTTTCTTTAAGTTTATCTTA
tRNA-Cys-as	TGATAGAATTATTTTTGTGTTGCAAACAAAAAAGGTTTTTCCTCTATCAG
tRNA-Gln-s	TTTAAAATTATTTAAGTTTTTGAAACTTATTTTTATTT
tRNA-Glu-s	ATTCTGTTAAAAAAGATTTTCATTCTTTTTAAAATTAAATTACAGAATT
tRNA-Gly-s	ATTTTCTAAATACCCCCCGTATATTCAATTTCCAATTGAAAAGAATAAGAAAATA
tRNA-His-s	ATTGGAATAGTTTATACAAAAATATTAAATTGTGAATTTAAAGAAGTTTTTCAATA
tRNA-Ile-s	AGTAATATTTAGTTATTGATAATTAACTTTCAGAAATTTACTA
tRNA-Leu-s	TTCATTAAAGTATAAAATATATTAAGTTTAGAACTTAAAGGTTAAAATGAAA
tRNA-Leu2-s	TTCAAAAAAGCAAAATGCATAAAATTTAAGATTTTATATTGTGAATATTTTCACTTTTGAAA
tRNA-Lys-s	CATCAAATGGCTGAATAAAGCATTAACTTCTTAAGTTAATTATAGATATAATCTTTTGATGA
tRNA-Met-s	TTAGGAGTAAGCTATATAAGCTAAAGGATTCATATTCCTTTGAATTTTTCCTAAA
tRNA-Phe-as	ACTCCAATTTAAATTACATCTTCAATGTAAATACTTTAAAGAGTT
tRNA-Phe-s	ACTCTTTAAAGTATTTACATTGAAGATGTAATTTAAATTGGAGTA
tRNA-Pro-as	CAGATAAAAAATATTAAATCCAAATTAATACAAATTAAATCTGT
tRNA-Pro-s	CAGATTTAATTTGTATTAATTTGGATTTAATATTTTTTATCTGA
tRNA-Ser1-s	AAGAAAATATTTTAAAGCTGCTAACTTTAAATTTAATAATTTCTTT
tRNA-Ser2-as	GTTTGAATAAAATTTATTTTCAAAATAAATTTTTAA
tRNA-Ser2-s	AAAGTTAAAAATTTATTTTGAAAATAAATTTTATTCAAACTTTT
tRNA-Thr-as	AGTTTTAAAAAAATAAATTTACAAAATTTATTTATTAACTT
tRNA-Thr-s	AAGTTAATAAATAAATTTTGTAAATTTATTTTTTTAAAACTTA
tRNA-Trp-s	CTAAATTTAAGTTATATAAAACTATTTACTTTCAAAGTAAAATAATTTATTTAGA
tRNA-Tyr-as	TTGACAATTAAAATTTATTTACAATAAATTTTTTAAAGTCAAA
tRNA-Tyr-s	TTGACTTTAAAAAATTTATTGTAAATAAATTTTAATTGTCAAT
tRNA-Val-as	TCTAATAAAATTAAAATTGTAAATTTTATTTTTAATAAAATTAGAG
CYTB	CAAATTATTCAAAATTTTTTTTTAAAAAAAAAATATTAATTT
DLOOP	ATAAAATCATTTAATTAGTCTTAAAAATTGATTTAAATATTTTATA
